# Comparative transcriptomics reveals domestication-associated features of Atlantic salmon lipid metabolism

**DOI:** 10.1101/847848

**Authors:** Yang Jin, Rolf Erik Olsen, Thomas Nelson Harvey, Mari-Ann Østensen, Keshuai Li, Nina Santi, Olav Vadstein, Jon Olav Vik, Simen Rød Sandve, Yngvar Olsen

**Affiliations:** Department of Biology, NTNU Norwegian University of Science and Technology, NO-7491 Trondheim, Norway; Department of Animal and Aquacultural Sciences, Norwegian University of Life Sciences, NO-1432 Ås, Norway; BioMar AS, NO-7010 Trondheim, Norway; AquaGen AS, NO-7010 Trondheim, Norway; Department of Biotechnology and Food Science, NTNU Norwegian University of Science and Technology, NO-7491 Trondheim, Norway

**Keywords:** Wild salmon, Domestication, Vegetable oil, Circadian regulation, Long-chain polyunsaturated fatty acids, Transcriptomics

## Abstract

Domestication of *Salmo salar* has imposed strong selection for production traits since the 1970s. The domestication has also imposed a radical shift in diet. Whereas wild salmon eats invertebrates, crustaceans and fish, the dietary lipids in domestic feed has since 1990 gradually shifted from fish oil (FO) to vegetable oil (VO), causing a decrease intake of long-chain polyunsaturated fatty acids (LC-PUFA). We tested the hypothesis that this shift has induced domestication-specific features of lipid metabolism in a 96-day feeding trial of domesticated and wild salmon fed diets based on FO, VO or phospholipids (PL). We addressed this by sampling tissues central in fat uptake (pyloric caeca) and processing (liver) and quantifying RNA expression and fatty acid composition. Domesticated salmon grew faster than wild salmon, with higher gene expression in glucose and lipid metabolism pathways. The promoters of differentially expressed genes were enriched for transcription factors involved in circadian clock regulation. Domesticated salmon had lower expression of *cry2* and *nr1d1*, genes involved in negative regulation of circadian rhythm, with possible implications for the diurnal cycle of feed ingestion and basal metabolic rate. Only wild salmon showed a significant impact on growth of VO *versus* PL or FO feed, whereas domesticated but not wild salmon upregulated key LC-PUFA synthesis genes *fads2d5* and *fads2d6a* in response to VO diet. Domesticated salmon had higher LC-PUFA but lower 18:3n-3 and 18:2n-6 in liver when fed VO, suggesting that domesticated salmon can better compensate for dietary shortage of LC-PUFA compared to wild salmon.
