## Supplementary Table 1 for "Comparative transcriptomics reveals domestication-associated features of Atlantic salmon lipid metabolism"

### Sheet: Sheet1
Ingredients	FO	VO	PL
	%	%	%
Fishmeal 70 LT FF Skagen	10	10	10
Fish protein concentrate (CPSP 90)	15	15	15
Squid meal	25	25	25
Shrimp hydrolisate	5	5	5
Fish gelatin	2	2	2
Pea protein concentrate	7.5	7.5	7.5
Wheat Gluten	12.5	12.5	12.5
Potato starch gelatinised	2.5	2.5	2.5
Fish oil	7.2	0	3
Tuna oil	2.3	0	0
Rapeseed oil	0	2.9	2.5
Linseed oil	0	2.4	0
Palm oil	0	4.2	0
Vit & Min Premix	1.5	1.5	1.5
Lutavit C35	0.03	0.03	0.03
Lutavit E50	0.12	0.12	0.12
Brewer's yeast	5	5	5
Betaine HCl	1	1	1
MAP (Monoammonium phosphate)	3	3	3
L-Taurine	0.35	0.35	0.35
Phospholipids	0	0	4
Total	100	100	100
As fed basis	FO	VO	PL
Crude protein	65.0002	65.0002	65.0002
Crude fat	14.1045	14.1045	14.1045
Fiber	0.2875	0.2875	0.2875
Starch	4.3275	4.3275	4.3275
Ash	6.3395	6.3395	6.3395
Gross Energy	20.4305	20.4305	20.4305
Total phospholipids	1.31428	1.2812	3.22857
