## Supplementary Table 2 for "Comparative transcriptomics reveals domestication-associated features of Atlantic salmon lipid metabolism"

### Sheet: Sheet1
Fish weight Table
Day after first feeding	Strains	Diet	Mean (g)	Fish NO.	Standard deviation
0	Domesticated	NoDiet	0.227	20	0.0304527
0	Wild	NoDiet	0.175	36	0.0236039
48	Domesticated	FO	1.3275	20	0.280542
48	Domesticated	PL	1.21316	19	0.339723
48	Domesticated	VO	1.27184	19	0.450861
48	Wild	FO	0.7905	20	0.205131
48	Wild	PL	0.838	20	0.19433
48	Wild	VO	0.588	20	0.143659
65	Domesticated	FO	2.287	20	0.481883
65	Domesticated	PL	2.051	20	0.58878
65	Domesticated	VO	2.1765	20	0.530355
65	Wild	FO	1.1045	20	0.439251
65	Wild	PL	1.427	20	0.387327
65	Wild	VO	0.818333	6	0.273965
78	Domesticated	FO	3.102	30	1.09592
78	Domesticated	PL	2.93433	30	0.816822
78	Domesticated	VO	3.015	30	0.890826
94	Domesticated	FO	4.58333	210	1.73913
94	Domesticated	PL	4.30893	225	1.83455
94	Domesticated	VO	4.54068	205	1.77498
94	Wild	FO	2.60568	169	0.996172
94	Wild	PL	2.80134	232	1.12665
94	Wild	VO	2.25558	113	0.919961
Statistical test on fish weight
2-way ANOVA of Diet*Strain
	Day 48	Day 65	Day 93
Diet	0.103582	0.138086	0.156889
Strain	1.6161e-20	1.82683e-22	6.64162e-86
Diet:Strain	0.0133165	0.000757598	0.002057
Multi-comparasion
	Day 48	Day 65	Day 93
PL:Farmed-FO:Farmed	0.358573	0.267783	0.359159
VO:Farmed-FO:Farmed	0.987636	0.869065	0.99877
FO:Wild-FO:Farmed	8.45786e-09	8.34888e-14	3.21076e-13
PL:Wild-FO:Farmed	1.32339e-07	2.44187e-09	3.21076e-13
VO:Wild-FO:Farmed	8.88178e-14	2.45207e-10	3.21076e-13
VO:Farmed-PL:Farmed	0.769596	0.908519	0.625929
FO:Wild-PL:Farmed	7.32073e-05	2.25512e-10	3.2685e-13
PL:Wild-PL:Farmed	0.000658573	5.63606e-05	3.53717e-13
VO:Wild-PL:Farmed	9.84222e-10	2.17406e-07	3.21076e-13
FO:Wild-VO:Farmed	2.35126e-07	1.08258e-12	3.21076e-13
PL:Wild-VO:Farmed	3.089e-06	5.97979e-07	3.21076e-13
VO:Wild-VO:Farmed	1.17562e-12	9.20818e-09	3.21076e-13
PL:Wild-FO:Wild	0.994679	0.100841	0.8037
VO:Wild-FO:Wild	0.201729	0.748475	0.399458
VO:Wild-PL:Wild	0.0586272	0.0357302	0.0215759
T-test between Day 0 wild and Day 0 farmed salmon (No Diet was fed)
Wild: Farmed	8.395e-09
