## Supplementary Table 4 for "Comparative transcriptomics reveals domestication-associated features of Atlantic salmon lipid metabolism"

### Sheet: Pyloric caeca
Enriched KEGG pathways (p<0.05) in pyloric caeca
Pathway	N	DE	P value	Tissue
Phosphatidylinositol signaling system	217	4	0.0463489	Pyloric caeca
Glycerophospholipid metabolism	182	4	0.0267506	Pyloric caeca
Gap junction	169	4	0.0210513	Pyloric caeca
Glycosaminoglycan biosynthesis - keratan sulfate	30	2	0.0149373	Pyloric caeca
Vascular smooth muscle contraction	216	5	0.0110194	Pyloric caeca
C-type lectin receptor signaling pathway	212	5	0.0102182	Pyloric caeca
Calcium signaling pathway	286	6	0.00861082	Pyloric caeca
Apelin signaling pathway	274	6	0.00703582	Pyloric caeca
GnRH signaling pathway	193	5	0.00695641	Pyloric caeca
Notch signaling pathway	113	4	0.00534564	Pyloric caeca
Glycosphingolipid biosynthesis	27	3	0.000610089	Pyloric caeca
Enriched transcription factor (TF) binding motifs (p<0.005) in pyloric caeca
Central TF	Database source	Occurence in DEGs	Occurence in genome	P-value	Tissue
BHLHB2	HT-SELEX2	54	5175	0.0000186596255744537	Pyloric caeca
ETV2_EOMES	HumanTF2	41	4131	0.000736363290345166	Pyloric caeca
POU5F1	HT-SELEX2	30	2822	0.00151846624146401	Pyloric caeca
ATOH1	HT-SELEX2	30	2831	0.00159507660785013	Pyloric caeca
ZNF184	TRANSFAC	33	3295	0.00230430545911878	Pyloric caeca
GR	3D-footprint	33	3331	0.00274034084388277	Pyloric caeca
ZNF718	TRANSFAC	51	5884	0.00315176249604297	Pyloric caeca
HIC1	JASPAR	40	4325	0.00324429224756623	Pyloric caeca
ARID3B	TRANSFAC	26	2448	0.00324690243163989	Pyloric caeca
ZNF486	TRANSFAC	44	4893	0.00332179087027581	Pyloric caeca
GATA-1	TRANSFAC	28	2740	0.00386435577813511	Pyloric caeca
POU3F2	HT-SELEX2	35	3687	0.00404318611927926	Pyloric caeca
ZNF682	TRANSFAC	41	4527	0.0041630763853577	Pyloric caeca
SCR	3D-footprint	23	2122	0.00441686120615938	Pyloric caeca
SHOX2	UniPROBE	21	1879	0.00460761399538463	Pyloric caeca
SREBF1	HT-SELEX2	44	4998	0.00494156586641265	Pyloric caeca

### Sheet: Liver
Enriched KEGG pathways (p<0.05) in liver
Pathway	N	DE	P value	Tissue
Nicotinate and nicotinamide metabolism	60	3	0.0466195	Liver
Cysteine and methionine metabolism	92	4	0.035115	Liver
Fructose and mannose metabolism	51	3	0.0309182	Liver
Steroid hormone biosynthesis	51	3	0.0309182	Liver
Pentose phosphate pathway	48	3	0.0264285	Liver
Glycolysis / Gluconeogenesis	96	5	0.00932398	Liver
Gap junction	134	6	0.00923314	Liver
Linoleic acid metabolism	31	3	0.00809359	Liver
Neuroactive ligand-receptor interaction	156	7	0.00495968	Liver
Cytokine-cytokine receptor interaction	180	8	0.00286451	Liver
Retinol metabolism	71	5	0.00258666	Liver
Enriched transcription factor (TF) binding motifs (p<0.005) in liver
Central TF	Database source	Occurence in DEGs	Occurence in genome	P-value	Tissue
CLOCK	HT-SELEX2	97	4084	0.000000889098886615539	Liver
MYC	JASPAR	98	4301	0.00000490507656916535	Liver
MZF1	TRANSFAC	118	5726	0.0000463387351100328	Liver
RXRA	HUMAN.H10MO.B	96	4458	0.0000632665536001815	Liver
BHLHB2	TRANSFAC	92	4232	0.0000670820341752288	Liver
GAGA_FACTOR	TRANSFAC	136	6908	0.0000849999890494723	Liver
PLAGL2	TRANSFAC	71	3118	0.000145762754958695	Liver
RUNX2	JASPAR	130	6614	0.000147322239308381	Liver
PPARG_RXRA	3D-footprint	81	3692	0.000155217663833907	Liver
MAFB	3D-footprint	74	3301	0.00016668570496761	Liver
TF3C-BETA	TRANSFAC	104	5051	0.000169426186519976	Liver
THMG2	TRANSFAC	86	3996	0.000177665121279669	Liver
EGR2_REF_R1	UniPROBE	87	4055	0.000179040587691301	Liver
RARA	HT-SELEX2	81	3717	0.000193646711443752	Liver
NT2	TRANSFAC	120	6042	0.000200202372543816	Liver
SP2	TRANSFAC	149	7860	0.000214307074284354	Liver
AP-2	TRANSFAC	82	3792	0.000225103120771513	Liver
ZNF557	TRANSFAC	94	4498	0.000234086363663832	Liver
C-ETS-1	TRANSFAC	88	4159	0.000261686032129445	Liver
ZNF263	JASPAR	197	11023	0.000277679940086992	Liver
CG12605	HumanTF	91	4343	0.000278732627946338	Liver
ZNF180	TRANSFAC	151	8035	0.000290630484577834	Liver
BACH2	TRANSFAC	90	4290	0.000292081167852515	Liver
HLH-27	TRANSFAC	68	3042	0.000350822726831109	Liver
MTF1	TRANSFAC	81	3787	0.000352220806548467	Liver
ZNF701	TRANSFAC	102	5034	0.000367575979932617	Liver
ZNF658B	TRANSFAC	152	8147	0.000391700784870733	Liver
4R2E	3D-footprint	68	3057	0.000402551261276766	Liver
GR	3D-footprint	72	3288	0.000415520881245916	Liver
ZNF197	TRANSFAC	75	3463	0.000426528584741717	Liver
ZNF647	TRANSFAC	133	6960	0.000428007185894666	Liver
ZNF200_REF_R1	UniPROBE	92	4464	0.000451025190482399	Liver
GCM2_HES7	HumanTF2	69	3132	0.000474483820302079	Liver
EOR-1	JASPAR	165	9035	0.000533837151411925	Liver
ZNF660	TRANSFAC	93	4548	0.000542229407054705	Liver
EGR1	CISBP	74	3435	0.000548196006489733	Liver
ZNF132	TRANSFAC	89	4314	0.000557357989537349	Liver
HSFY1	HT-SELEX2	64	2883	0.000646370940477086	Liver
GCM1_FOXI1	HumanTF2	64	2886	0.000664085002679939	Liver
ESRRA	MOUSE.H10MO.B	84	4044	0.000676374443251373	Liver
HNF4A	TRANSFAC	97	4819	0.000681982661388034	Liver
AEBP2	TRANSFAC	81	3872	0.000699275096190258	Liver
SP4	FlyZincFinger	131	6913	0.000699727351068887	Liver
ZNF880	TRANSFAC	103	5186	0.00070453479495968	Liver
ZFP192	TRANSFAC	126	6607	0.000729737735924043	Liver
HKB	TRANSFAC	95	4711	0.000743569748467317	Liver
HNF-3BETA	HT-SELEX2	134	7115	0.000759929106783642	Liver
SP1	JASPAR	123	6431	0.000781391325268591	Liver
KLF11	HT-SELEX2	134	7125	0.000807300289703678	Liver
FOXO3	HT-SELEX2	111	5697	0.000820980072458985	Liver
ETS4	3D-footprint	43	1753	0.000830460082860783	Liver
MEIS1_MAX	HumanTF2	78	3719	0.000834837733490199	Liver
ZFP932	TRANSFAC	103	5212	0.000841310274504575	Liver
MAZ	TRANSFAC	166	9182	0.000850842182942038	Liver
C-REL	3D-footprint	64	2929	0.000970608254746893	Liver
ESG	CISBP	87	4270	0.000971156846218313	Liver
ESG	FlyZincFinger	87	4270	0.000971156846218313	Liver
ZNF189	TRANSFAC	131	6971	0.000994920824415124	Liver
RUNTX1	3D-footprint	77	3688	0.00103421841590288	Liver
PUR1	TRANSFAC	125	6605	0.00105844265974549	Liver
ZNF224	TRANSFAC	85	4170	0.00111447374650292	Liver
MAFK	HT-SELEX2	56	2494	0.00112838452039926	Liver
LSY-2	CISBP	95	4776	0.00117021577874048	Liver
ZNF605	TRANSFAC	91	4537	0.0011847620837297	Liver
HSF4	TRANSFAC	96	4840	0.00119907162152203	Liver
ZNF331	TRANSFAC	91	4544	0.0012438157839047	Liver
RARA::RXRG	HumanTF	79	3832	0.00126457559535361	Liver
CACCC-BINDING_FACTOR	TRANSFAC	116	6077	0.00129095962927359	Liver
JUN_FOS	MOUSE.H10MO.C	78	3785	0.00138229388582636	Liver
EGR-2	CISBP	125	6650	0.00138517385514308	Liver
GLIS2	HumanTF	94	4755	0.00152694221825754	Liver
CEBPB	HT-SELEX2	51	2251	0.00157808673405712	Liver
KLF15	TRANSFAC	134	7255	0.00172065225253888	Liver
ZKSCAN1	HUMAN.H10MO.C	80	3934	0.00172981979513135	Liver
BCL6B	UniPROBE	123	6563	0.00173416434721254	Liver
PPARG	TRANSFAC	91	4597	0.00178370973010812	Liver
ZNF580	HT-SELEX2	135	7326	0.00179524189865732	Liver
NR2F2	HUMAN.H10MO.A	95	4847	0.00187741225181106	Liver
GCM1	UniPROBE	74	3591	0.00188127782991152	Liver
ZNF780B	TRANSFAC	78	3830	0.00192070382508367	Liver
POLR3A	TRANSFAC	148	8177	0.0020099960366155	Liver
TFAP2C_MAX	HumanTF2	79	3896	0.00201442693287276	Liver
GCM2_DRGX	HumanTF2	65	3078	0.00206811939961164	Liver
NKX2-5	HumanTF	64	3021	0.00208217541231895	Liver
KLF8	JASPAR	149	8249	0.0020938487658006	Liver
ZNF821	HT-SELEX2	100	5171	0.00211993692514598	Liver
CLAMP_CTERM6ZN	UniPROBE	134	7312	0.00235749698989997	Liver
TET1	TRANSFAC	117	6247	0.00244551577815844	Liver
SP3	MOUSE.H10MO.C	133	7258	0.00248257136696437	Liver
antp	3D-footprint	40	1695	0.00253904411930944	Liver
MKR2	TRANSFAC	50	2249	0.00258845699178871	Liver
AB	CISBP	84	4234	0.00263707646625081	Liver
USF2	HUMAN.H10MO.A	79	3938	0.00269984402782021	Liver
ZBTB46	TRANSFAC	97	5032	0.0027963206017434	Liver
EGR1	TRANSFAC	129	7030	0.0028533085268788	Liver
GATA-1	TRANSFAC	48	2156	0.00307317755993926	Liver
GCM2_DLX3	HumanTF2	64	3073	0.00311634478871575	Liver
NF-E4	TRANSFAC	63	3016	0.00314514730999182	Liver
IRF1	HT-SELEX2	85	4322	0.00316423929927925	Liver
ZFP281	FlyZincFinger	127	6930	0.00329335721926844	Liver
ZNF471	TRANSFAC	78	3910	0.00334915390141857	Liver
NFYB	JASPAR	107	5690	0.00356928531863632	Liver
ZNF304	TRANSFAC	85	4342	0.00359807625332542	Liver
ZIC1	HumanTF	93	4829	0.00360920264865316	Liver
MAX_1	UniPROBE	57	2688	0.00365309809486986	Liver
PAX5	HumanTF	55	2574	0.00368007129288779	Liver
P300	TRANSFAC	93	4833	0.00369809139655829	Liver
TFIIB	TRANSFAC	61	2922	0.00372646147051424	Liver
PAX3_R270C_R1	UniPROBE	68	3336	0.00384234385359331	Liver
FOXC1_P79L_R1	UniPROBE	53	2466	0.00387847785904641	Liver
NKX2-6	DrosophilaTF	66	3221	0.0039179363035663	Liver
TEAD4_CLOCK	HumanTF2	67	3280	0.00392310953966877	Liver
IRF4	UniPROBE	61	2935	0.00411082468875882	Liver
LUNA	CISBP	104	5531	0.00416774541507066	Liver
PHO	FlyZincFinger	69	3407	0.00418004987047833	Liver
ETV2_CLOCK	HumanTF2	76	3824	0.00419275981098605	Liver
CG13897	CISBP	120	6533	0.00419405620527523	Liver
SMAD2	TRANSFAC	110	5906	0.00420471233418046	Liver
CG10309	FlyZincFinger	117	6345	0.00421401168164599	Liver
DISCO-R	CISBP	85	4369	0.00426611268469818	Liver
TJ	TRANSFAC	89	4615	0.00433844306404153	Liver
NKX2-8_REF_R1	UniPROBE	62	3007	0.00454827213562957	Liver
TAL-1_(SCL)	TRANSFAC	139	7758	0.00455974262359984	Liver
P55-C-FOS	3D-footprint	58	2779	0.00472430186584623	Liver
DL-B	DrosophilaTF	67	3309	0.00481503731241555	Liver
CES-1	CISBP	82	4207	0.00482656107685683	Liver
PAX-5	TRANSFAC	137	7643	0.00487069131798176	Liver
CTCF	TRANSFAC	44	1984	0.00489622033996753	Liver
